# ClassiCOL: LC-MS/MS analysis for ancient species Classification via Collagen peptide ambiguation

**DOI:** 10.1101/2024.10.01.616034

**Authors:** Ian Engels, Alexandra Burnett, Prudence Robert, Camille Pironneau, Grégory Abrams, Robbin Bouwmeester, Peter Van der Plaetsen, Kévin Di Modica, Marcel Otte, Lawrence Guy Straus, Valentin Fischer, Fabrice Bray, Bart Mesuere, Isabelle De Groote, Dieter Deforce, Simon Daled, Maarten Dhaenens

## Abstract

LC-MS/MS extends on the MALDI-TOF ZooMS approach by providing fragmentation spectra for each peptide. However, ancient bone samples generate sparse datasets containing only a few collagen proteins, rendering target-decoy strategies unusable and increasing uncertainty in peptide annotation. ClassiCOL embraces and even extends this ambiguity using a novel ‘isoBLAST’ approach. The exhaustive set of potential peptide candidates created in this way is then used to retain or reject different potential paths at each taxonomic branching point down to the taxonomic level attainable with the sample information, always allowing for potential mixtures in the process. As an end point, all considered ambiguity is graphically represented with a clear prioritization of the species in the sample. Using public as well as in-house data, we demonstrate the performance of this universal postprocessing approach on different instruments and explore the possibility of identifying genetic as well as sample mixtures. Diet reconstruction from 40,000 year old cave hyena coprolites illustrates the exciting potential of this approach.

**Teaser:** ClassiCOL is a postprocessing tool that allows for more accurate species classification from LC-MS/MS measurements of collagen.
