## Supplementary material for "ClassiCOL: LC-MS/MS analysis for ancient species Classification via Collagen peptide ambiguation": Database files and output overview file: Classicol_output_overview.xlsx

### Sheet: Public data
raw file name Unkown bone collection (Rüther et al. 2022)	Morphology (according to the paper)	Proteomics result paper	ClassiCOL output	Total amount of peptides	ClassiCOL score
20200709_EXPL2_Evo2_IH_SA_100spd_DDA_Ancient_unknown_Salpetermosen_Bone-11	med ruminate (?)	below FDR	nothing	0	0
20200709_EXPL2_Evo2_IH_SA_100spd_DDA_Ancient_unknown_Salpetermosen_Bone-170	sus sp ()	signal too low	Bovinae (Bison bison bison, Bos indicus, Bos mutus, Bos taurus, Bubalus bubalis)	144	0.843136
20200709_EXPL2_Evo2_IH_SA_100spd_DDA_Ancient_unknown_Salpetermosen_Bone-199	capra/ovis sp ()	signal too low	Sus scrofa	38	0.955224
20200709_EXPL2_Evo2_IH_SA_100spd_DDA_Ancient_unknown_Salpetermosen_Bone-218	large sp (bos taurus)	below FDR	Equus	44	0.2439
20200709_EXPL2_Evo2_IH_SA_100spd_DDA_Ancient_unknown_Salpetermosen_Bone-269-1	capra/ovis sp (ovis aries)	signal too low	Ovis	75	0.915141
20200709_EXPL2_Evo2_IH_SA_100spd_DDA_Ancient_unknown_Salpetermosen_Bone-269-2	capra/ovis sp (ovis aries)	Capra hircus;Ovis aries	Ovis aries	676	0.834631
20200709_EXPL2_Evo2_IH_SA_100spd_DDA_Ancient_unknown_Salpetermosen_Bone-269-3	capra/ovis sp (ovis aries)	signal too low	Caprinae	73	0.931298
20200709_EXPL2_Evo2_IH_SA_100spd_DDA_Ancient_unknown_Salpetermosen_Bone-299	large sp (bos taurus)	below FDR	Equus; Rhinocerotidae	27	0.471299
20200709_EXPL2_Evo2_IH_SA_100spd_DDA_Ancient_unknown_Salpetermosen_Bone-5306	large ruminate (bos taurus)	Bos primigenius;Bos taurus	Bison bison bison	446	0.858795
20200709_EXPL2_Evo2_IH_SA_100spd_DDA_Ancient_unknown_Salpetermosen_Bone-5313	large ruminate (bos taurus)	below FDR	Balaeonptera musculus; Anseranas semipalmata	4	0.666667
20200709_EXPL2_Evo2_IH_SA_100spd_DDA_Ancient_unknown_Salpetermosen_Bone-5314	large sp (?)	below FDR	nothing	0	0
20200709_EXPL2_Evo2_IH_SA_100spd_DDA_Ancient_unknown_Salpetermosen_Bone-5317	equus sp ()	Equus caballus;Equus przewalskii	Equus caballus	512	0.79515
20200709_EXPL2_Evo2_IH_SA_100spd_DDA_Ancient_unknown_Salpetermosen_Bone-5318	bos taurus ()	Bison bison;Bison bonasus;Bos indicus;Bos mutus;Bos primigenius;Bos taurus	Bovinae (Bison bison bison, Bos taurus)	191	0.898196
20200709_EXPL2_Evo2_IH_SA_100spd_DDA_Ancient_unknown_Salpetermosen_Bone-5320	large ruminate ()	Bos primigenius;Bos taurus	Bos taurus	732	0.822741
20200709_EXPL2_Evo2_IH_SA_100spd_DDA_Ancient_unknown_Salpetermosen_Bone-5325	large sp (?)	below FDR	nothing	0	0
20200709_EXPL2_Evo2_IH_SA_100spd_DDA_Ancient_unknown_Salpetermosen_Bone-5326	sus dom. ()	below FDR	Caprinae	2	0.8
20200709_EXPL2_Evo2_IH_SA_100spd_DDA_Ancient_unknown_Salpetermosen_Bone-5327	capra/ovis sp (?)	Capra hircus;Ovis aries	Ovis aries	517	0.736103
20200709_EXPL2_Evo2_IH_SA_100spd_DDA_Ancient_unknown_Salpetermosen_Bone-5332	sus sp or bos ()	below FDR	Bufo bufo	25	0.236641
20200709_EXPL2_Evo2_IH_SA_100spd_DDA_Ancient_unknown_Salpetermosen_Bone-5337	capra/ovis sp ()	below FDR	Bubalus bubalis	73	0.329013
20200709_EXPL2_Evo2_IH_SA_100spd_DDA_Ancient_unknown_Salpetermosen_Bone-5342	large sp (equus sp)	below FDR	Muroidae	2	1
20200709_EXPL2_Evo2_IH_SA_100spd_DDA_Ancient_unknown_Salpetermosen_Bone-5345	large ruminate (bos taurus)	Bos primigenius;Bos taurus	Bos taurus	865	0.737282
20200709_EXPL2_Evo2_IH_SA_100spd_DDA_Ancient_unknown_Salpetermosen_Bone-5352	capra/ovis sp (ovis aries)	Capra hircus;Ovis aries	Ovis (Ovis ammon polii, Ovis ammon polii x Ovis aries, Ovis aries)	207	0.708594
20200709_EXPL2_Evo2_IH_SA_100spd_DDA_Ancient_unknown_Salpetermosen_Bone-5358	capraovis sp ()	Ovis aries	Ovis aries	846	0.763951
20200709_EXPL2_Evo2_IH_SA_100spd_DDA_Ancient_unknown_Salpetermosen_Bone-5912	large sp (?)	signal too low	Bovinae (Bison bison bison, Bos taurus)	73	0.821053
20200709_EXPL2_Evo2_IH_SA_100spd_DDA_Ancient_unknown_Salpetermosen_Bone-5916	large sp (?)	below FDR	nothing	0	0
20200709_EXPL2_Evo2_IH_SA_100spd_DDA_Ancient_unknown_Salpetermosen_Bone-5917	capra/ovis sp ()	signal too low	nothing	0	0
20200709_EXPL2_Evo2_IH_SA_100spd_DDA_Ancient_unknown_Salpetermosen_Bone-6	sus sp ()	Sus scrofa	Sus scrofa	332	0.732867
20200709_EXPL2_Evo2_IH_SA_100spd_DDA_Ancient_unknown_Salpetermosen_Bone-7	equus caballus ()	Equus caballus;Equus przewalskii	Equus caballus	551	0.851367
20200709_EXPL2_Evo2_IH_SA_100spd_DDA_Ancient_unknown_Salpetermosen_Bone-70	large ruminate (bos taurus)	below FDR	Pecora; Hippopotamus amphibius kiboko	15	0.322581
20200709_EXPL2_Evo2_IH_SA_100spd_DDA_Ancient_unknown_Salpetermosen_Bone-7744	capra/ovis sp ()	signal too low	Bovinae; Equus	87	0.822558
20200709_EXPL2_Evo2_IH_SA_100spd_DDA_Ancient_unknown_Salpetermosen_Bone-7747	sus sp ()	signal too low	Bovinae (Bison bison bison, Bos indicus, Bos mutus, Bos taurus, Bubalus bubalis)	16	0.875
20200709_EXPL2_Evo2_IH_SA_100spd_DDA_Ancient_unknown_Salpetermosen_Bone-7752	capra/ovis sp ()	Capra hircus;Ovis aries	Capra hircus; Ovis (Ovis ammon polii, Ovis ammon polii x Ovis aries, Ovis aries)	162	0.850323
20200709_EXPL2_Evo2_IH_SA_100spd_DDA_Ancient_unknown_Salpetermosen_Bone-7774	capra hircus ()	Capra hircus;Ovis aries	Ovis (Ovis ammon polii, Ovis ammon polii x Ovis aries, Ovis aries)	158	0.757447
20200709_EXPL2_Evo2_IH_SA_100spd_DDA_Ancient_unknown_Salpetermosen_Bone-7776	large ruminate ()	Bison bison;Bison bonasus;Bos indicus;Bos mutus;Bos primigenius;Bos taurus	Bos taurus	465	0.759054
20200709_EXPL2_Evo2_IH_SA_100spd_DDA_Ancient_unknown_Salpetermosen_Bone-7778	large ruminate (bos taurus)	below FDR	Caprinae	65	0.2807
20200709_EXPL2_Evo2_IH_SA_100spd_DDA_Ancient_unknown_Salpetermosen_Bone-7784	capra/ovis sp ()	signal too low	Ovis	57	0.802817
20200709_EXPL2_Evo2_IH_SA_100spd_DDA_Ancient_unknown_Salpetermosen_Bone-7791	large ruminate (bos taurus)	Bison bison;Bison bonasus;Bos indicus;Bos mutus;Bos primigenius;Bos taurus	Bos taurus	207	0.745896
20200709_EXPL2_Evo2_IH_SA_100spd_DDA_Ancient_unknown_Salpetermosen_Bone-7797	capra/ovis sp (ovis aries)	Capra hircus;Ovis aries	Ovis aries	925	0.752226
20200709_EXPL2_Evo2_IH_SA_100spd_DDA_Ancient_unknown_Salpetermosen_Bone-7851	ovis aries ()	Ovis aries	Ovis aries	852	0.886814
20200709_EXPL2_Evo2_IH_SA_100spd_DDA_Ancient_unknown_Salpetermosen_Bone-7867	capra hircus ()	Capra hircus	Capra hircus	515	0.827519
20200709_EXPL2_Evo2_IH_SA_100spd_DDA_Ancient_unknown_Salpetermosen_Bone-7879	large sp (bos taurus)	signal too low	Bison bison bison; Bos taurus	110	0.807868
20200709_EXPL2_Evo2_IH_SA_100spd_DDA_Ancient_unknown_Salpetermosen_Bone-7900	capra hircus ()	Ovis aries	Ovis aries	645	0.863023
20200709_EXPL2_Evo2_IH_SA_100spd_DDA_Ancient_unknown_Salpetermosen_Bone-7901	bos taurus ()	Bos primigenius;Bos taurus	Bos taurus	756	0.853553
20200709_EXPL2_Evo2_IH_SA_100spd_DDA_Ancient_unknown_Salpetermosen_Bone-7953	capra/ovis sp ()	Capra hircus;Ovis aries	Ovis aries	715	0.86808
20200709_EXPL2_Evo2_IH_SA_100spd_DDA_Ancient_unknown_Salpetermosen_Bone-8039	cap/ov/cap sp (ovis aries)	below FDR	Dasypus novemcinctus; Mus pahari	33	0.245524
20200709_EXPL2_Evo2_IH_SA_100spd_DDA_Ancient_unknown_Salpetermosen_Bone-8050	capra/ovis sp (ovis aries)	Ovis aries	Ovis aries	591	0.85099
20200709_EXPL2_Evo2_IH_SA_100spd_DDA_Ancient_unknown_Salpetermosen_Bone-8052	bos taurus ()	below FDR	nothing	0	0
20200709_EXPL2_Evo2_IH_SA_100spd_DDA_Ancient_unknown_Salpetermosen_Bone-8064	large ruminate (equus caballus)	Equus caballus;Equus przewalskii	Equus caballus	658	0.910096
20200709_EXPL2_Evo2_IH_SA_100spd_DDA_Ancient_unknown_Salpetermosen_Bone-8065	capra/ovis sp (?)	below FDR	Cheloniidae; Lorisiformes	3	0.8
20200709_EXPL2_Evo2_IH_SA_100spd_DDA_Ancient_unknown_Salpetermosen_Bone-8066	large ruminate (?)	below FDR	Erinaceus europaeus;Ursidae; Dipodomys	28	0.303797
20200709_EXPL2_Evo2_IH_SA_100spd_DDA_Ancient_unknown_Salpetermosen_Bone-8067	sus sp ()	Sus scrofa	Sus scrofa	765	0.907963
20200709_EXPL2_Evo2_IH_SA_100spd_DDA_Ancient_unknown_Salpetermosen_Bone-8071	capra hircus ()	Capra hircus	Capra hircus	264	0.853446
20200709_EXPL2_Evo2_IH_SA_100spd_DDA_Ancient_unknown_Salpetermosen_Bone-8105	large sp ()	Bison bison;Bison bonasus;Bos indicus;Bos mutus;Bos primigenius;Bos taurus	Bison bison bison; Bos taurus	340	0.854812
20200709_EXPL2_Evo2_IH_SA_100spd_DDA_Ancient_unknown_Salpetermosen_Bone-8107	capra/ovis/capreolus sp ()	Odocoileus virginianus	Cervinae (Cervus canadensis, Cervus elaphus, Dama dama)	487	0.889897
20200709_EXPL2_Evo2_IH_SA_100spd_DDA_Ancient_unknown_Salpetermosen_Bone-8111	large ruminate (bos taurus)	signal too low	Bovinae (Bison bison bison, Bos taurus)	67	0.8125
20200709_EXPL2_Evo2_IH_SA_100spd_DDA_Ancient_unknown_Salpetermosen_Bone-8116	large sp ()	Bison bison;Bison bonasus;Bos indicus;Bos mutus;Bos primigenius;Bos taurus	Bos taurus	211	0.836512
20200709_EXPL2_Evo2_IH_SA_100spd_DDA_Ancient_unknown_Salpetermosen_Bone-8118	large ruminate (bos taurus)	Bos primigenius;Bos taurus	Bos taurus	670	0.86863
20200709_EXPL2_Evo2_IH_SA_100spd_DDA_Ancient_unknown_Salpetermosen_Bone-8270	large ruminate ()	Bos primigenius;Bos taurus	Bos taurus	585	0.820059
20200709_EXPL2_Evo2_IH_SA_100spd_DDA_Ancient_unknown_Salpetermosen_Bone-8289	capra hircus ()	Capra hircus	Capra hircus	663	0.866649
20200709_EXPL2_Evo2_IH_SA_100spd_DDA_Ancient_unknown_Salpetermosen_Bone-8325	capra hircus ()	Capra hircus	Capra hircus	677	0.885633
20200709_EXPL2_Evo2_IH_SA_100spd_DDA_Ancient_unknown_Salpetermosen_Bone-8326	ovis aries ()	Capra hircus;Ovis aries	Ovis aries	760	0.887804
20200709_EXPL2_Evo2_IH_SA_100spd_DDA_Ancient_unknown_Salpetermosen_Bone-8408	large ruminate (bos taurus)	signal too low	Bison bison bison	87	0.767932
20200709_EXPL2_Evo2_IH_SA_100spd_DDA_Ancient_unknown_Salpetermosen_Bone-8429	large ruminate ()	Bison bison;Bison bonasus;Bos indicus;Bos mutus;Bos primigenius;Bos taurus	Bos taurus	674	0.900177
raw file name Reference collection (Rüther et al. 2022)	Morphology (according to the paper)	Proteomics result paper	ClassiCOL output	Total amount of peptides	ClassiCOL score
20200710_EXPL2_Evo2_PR_SA_100spd_DDA_Ancient_PrimateBone_Gorilla-gorilla_Gor1	Gorilla gorilla	Gorilla gorilla	Gorilla gorilla gorilla	694	0.722724
20200710_EXPL2_Evo2_PR_SA_100spd_DDA_Ancient_PrimateBone_Gorilla-gorilla_Gor2	Gorilla gorilla	Gorilla gorilla	Gorilla gorilla gorilla	625	0.76277
20200710_EXPL2_Evo2_PR_SA_100spd_DDA_Ancient_PrimateBone_Pan-troglodytes_Pan1	Pan troglodytes	Pan troglodytes	Pan troglodytes	695	0.758343
20200710_EXPL2_Evo2_PR_SA_100spd_DDA_Ancient_PrimateBone_Pan-troglodytes_Pan2	Pan troglodytes	Pan paniscus	Pan paniscus	706	0.763281
20200710_EXPL2_Evo2_PR_SA_100spd_DDA_Ancient_PrimateBone_Pongo-pygmaeus_Orang1	Pongo pygmaeus	Pongo abelii	Pongo pygmaeus	740	0.768224
20200710_EXPL2_Evo2_PR_SA_100spd_DDA_Ancient_PrimateBone_Pongo-pygmaeus_Orang2	Pongo pygmaeus	Pongo abelii	Pongo pygmaeus	552	0.861837
20200710_EXPL2_Evo2_PR_SA_100spd_DDA_Ancient_KnownBone_Bison-bonasus_P27	Bison bonasus	Bison bison;Bison bonasus;Bos indicus;Bos mutus	Bos taurus	626	0.845731
20200710_EXPL2_Evo2_PR_SA_100spd_DDA_Ancient_KnownBone_Bison-bonasus_P28	Bison bonasus	Bison bison;Bison bonasus;Bos mutus	Bos taurus	597	0.86326
20200710_EXPL2_Evo2_PR_SA_100spd_DDA_Ancient_KnownBone_Bison-bonasus_P29	Bison bonasus	Bison bison;Bison bonasus;Bos mutus	Bos taurus	415	0.889218
20200710_EXPL2_Evo2_PR_SA_100spd_DDA_Ancient_KnownBone_Bos-primigenius_P30	Bos primigenius	Bos primigenius;Bos taurus	Bos taurus	564	0.868782
20200710_EXPL2_Evo2_PR_SA_100spd_DDA_Ancient_KnownBone_Bos-primigenius_P31	Bos primigenius	Bos primigenius;Bos taurus	Bos taurus	479	0.901847
20200710_EXPL2_Evo2_PR_SA_100spd_DDA_Ancient_KnownBone_Capra-hircus_P32	Capra hircus	Capra hircus	Capra hircus	572	0.866504
20200710_EXPL2_Evo2_PR_SA_100spd_DDA_Ancient_KnownBone_Capra-hircus_P33	Capra hircus	Capra hircus	Capra hircus	476	0.862735
20200710_EXPL2_Evo2_PR_SA_100spd_DDA_Ancient_KnownBone_Capra-hircus_P34	Capra hircus	Capra hircus	Capra hircus	614	0.880877
20200710_EXPL2_Evo2_PR_SA_100spd_DDA_Ancient_KnownBone_Equus-Asinus-X-Caballus_P35	Equus asinus X Equus Caballus	Equus asinus	Equus (Equus asinus, Equus quagga)	624	0.843147
20200710_EXPL2_Evo2_PR_SA_100spd_DDA_Ancient_KnownBone_Equus-Asinus-X-Caballus_P36	Equus asinus X Equus Caballus	Equus asinus	Equus (Equus asinus, Equus quagga)	603	0.860139
20200710_EXPL2_Evo2_PR_SA_100spd_DDA_Ancient_KnownBone_Equus-asinus_P22	Equus asinus	Equus asinus	Equus (Equus asinus, Equus quagga)	563	0.855888
20200710_EXPL2_Evo2_PR_SA_100spd_DDA_Ancient_KnownBone_Equus-asinus_P23	Equus asinus	Equus asinus	Equus quagga	595	0.864967
20200710_EXPL2_Evo2_PR_SA_100spd_DDA_Ancient_KnownBone_Equus-asinus_P24	Equus asinus	Equus asinus	Equus (Equus asinus, Equus quagga)	513	0.878404
20200710_EXPL2_Evo2_PR_SA_100spd_DDA_Ancient_KnownBone_Equus-przewalskii_P25	Equus przewalskii	Equus caballus;Equus przewalskii	Equus caballus	503	0.872116
20200710_EXPL2_Evo2_PR_SA_100spd_DDA_Ancient_KnownBone_Equus-przewalskii_P26	Equus przewalskii	Equus caballus;Equus przewalskii	Equus caballus	485	0.879682
20200621_QE5_Evo2_PR_SA_100spd_DDA_Ancient_Human_01	Homo sapiens	Homo sapiens	Homo sapiens	719	0.795609
20200621_QE5_Evo2_PR_SA_100spd_DDA_Ancient_Human_02	Homo sapiens	Homo sapiens	Homo sapiens	864	0.720057
20200621_QE5_Evo2_PR_SA_100spd_DDA_Ancient_Human_03	Homo sapiens	Homo sapiens	Homo sapines	887	0.716482
raw file name Extinct collection (Bray et al. 2022)	Morphology (according to the paper)	Proteomics result paper	ClassiCOL output	Total amount of peptides	ClassiCOL score
sc-1_O	Panthera spelaea	Felidae	Panthera (Panthera leo/tigris/uncia)	676	0.75178
sc-1-D	Panthera spelaea	Felidae	Panthera (Panthera leo/tigris)	965	0.660024
sc-2_O	Panthera spelaea	Felidae	Panthera (Panthera leo/tigris/uncia)	799	0.733581
sc-2_D	Panthera spelaea	Felidae	Panthera (Panthera leo/tigris/uncia)	885	0.733336
sc-3_O	Panthera spelaea	Felidae	Panthera (Panthera leo/tigris/uncia)	710	0.746059
sc-3_D	Panthera spelaea	Felidae	Panthera (Panthera leo/tigris/uncia)	780	0.748914
sc-4_O	Panthera pardus	Felidae	Panthera (Panthera leo/tigris/uncia)	676	0.767967
sc-4_D	Panthera pardus	Felidae	Panthera (Panthera leo/tigris/uncia)	927	0.760512
sc-5_O	Ursus spelaeus	Ursus	Ursus americanus	1060	0.646483
sc-5_D	Ursus spelaeus	Ursus	Ursus arctos	1265	0.689177
sc-6_O	Ursus thibetanus	Ursus	Ursus arctos	1122	0.592331
sc-6_D	Ursus thibetanus	Ursus	Ursus (Ursus arctos, Ursus americanus)	1289	0.609837
sc-7_O	Ursus thibetanus	Ursus	Ursus arctos	929	0.681668
sc-7_D	Ursus thibetanus	Ursus	Ursus arctos	1177	0.621279
sc-8_O	Mammuthus sp	Proboscidea	Elephas maximus indicus	717	0.724381
sc-8_D	Mammuthus sp	Proboscidea	Elephas maximus indicus	989	0.608039
sc-9_O	unkown	Bovinae	Bos taurus	699	0.735886
sc-9_D	unkown	Bovinae	Bison bison bison	688	0.82219
sc-10_O	unkown	Ursus	Ursus arctos	849	0.684902
sc-10_D	unkown	Ursus	Ursus arctos	965	0.721547
raw file name Museum collection (Gilbert et al. 2024)	Morphology (according to the paper)	Proteomics result paper	ClassiCOL output	Total amount of peptides	ClassiCOL score
1-PUSHH_220614_MET_Ivory_Chess_Piece_2021-346-B		P.macrocephalus	Physeter catodon	404	0.875342
2-PUSHH_220614_MET_Ivory_Human_Figure_23-2-21-B		No identification	Eutheria	4	0.8
3-PUSHH220125_16_Tusk_Figurine_B_66_99_1_B		H.amphibius	Hippopotamus amphibius kiboko	744	0.810213
4-PUSHH220916_66-99-50_Figurine		Bos sp.	Bos taurus	803	0.712851
5-PUSHH220125_11_Furniture_leg_26_7_1284_B		H.amphibius	Hippopotamus amphibius kiboko	153	0.900726
6-PUSHH_220614_MET_Ivory_Hippo_Figurine_26-7-1299-B		H.amphibius	Hippopotamus amphibius kiboko	39	0.941176
7-PUSHH_220614_MET_Ivory_Tag_09-182-17-B		No identification	Nothing found	0	0
8-PUSHH_220614_MET_Ivory_Tag_09-182-18-B		No identification	Mammalia	3	1
9-PUSHH_220614_MET_Ivory_Needle_32-2-39-B		No identification	Nothing found	0	0
9-PUSHH211213_32_2_39_B_Needle		No identification	Nothing found	0	0
10-PUSHH_220614_MET_Ivory_Pallette_Slip_15-3-393-B		No identification	Nothing found	0	0
11-PUSHH220808_MET_Ivory_Pendant_1979-206-1587		P.macrocephalus	Physeter catodon	998	0.819775
12-PUSHH_220614_Ivory_Saddle_40-66-ab_S1		Cervidae	Cervinae (Cervus elpahus, Cervus canadensis, Dama dama)	116	0.917244
13-PUSHH_220614_Ivory_Saddle_40-66-ab_S2		Bos sp.	Bovinae (Bison bison bison, Bos taurus)	382	0.886462
14-PUSHH_220614_Ivory_Saddle_40-66-ab_S3		Cervidae	Cervus (Cervus canadensis, Cervus elaphus)	767	0.824061
15-PUSHH220808_Virginal_Akey_11-176-1		Bos sp.	Bison bison bison	1181	0.742248
16-PUSHH220808_Virginal_Dkey_11-176-1		Bos sp.	Bison bison bison	1255	0.678731
17-MET_220617_virginal_key_B		Bos sp.	Bos taurus	981	0.786807
18-PUSHH_220614_MET_Ivory_Spoon_12-187-30-B		Bos sp.	Bovinae (Bison bison bison,Bos indicus Bos taurus)	29	0.958333
19-PUSHH_220614_MET_Ivory_Statuette_Face_23-2-22-B		No identification	Nothing found	0	0
20-PUSHH_220614_MET_Ivory_Tusk_Figurine_A_23-2-31-B		No identification	Nothing found	0	0
21-PUSHH_Ivory_Hippo_Tooth_HT11D_113816 (1)	H.amphibius	H.amphibius	Hippopotamus amphibius kiboko	1226	0.792137
22-PUSHH220808_Hippo_tooth_HT21D_90302	H.amphibius	H.amphibius	Hippopotamus amphibius kiboko	1042	0.839049
23-PUSHH220808_Hippo_tooth_HT31D_81856	H.amphibius	H.amphibius	Hippopotamus amphibius kiboko	1130	0.773512
24-PUSHH_Ivory_Elephant_Tusk_S11D_51949	Elephantidae (afrika)	Loxodonta africana	Loxodonta africana	1314	0.810697
25-PUSHH220808_elephant_tusk_S21D_51950	Elephantidae (afrika)	Loxodonta africana	Loxodonta africana	1465	0.780464
26-PUSHH220808_elephant_tusk_S31D_52094	Elephantidae (afrika)	Loxodonta africana	Loxodonta africana	1466	0.787556

### Sheet: BoneDust output
Abri du Pape	Zooarchaelogical ID (Layer_Square_id number)	file_name	Morphology	Classicol	Collagen peptides	Score	Rescoring done	Comments	Fish reanalysis
ADP006	C20_1000_25	240405_Cervus_1_4_p	Cervus	Sus scrofa	316	0.871319	x
ADP001	C20_N20_20	180324_Bos_rep1	Bos sp.	Bos mutus	310	0.824953	Bos	Potentially a species not in the database. Closest to Bos. Auroch
ADP0013	C22_1000_13	180324_Vvulpes_2_pellet	Vulpes vulpes	Vulpes vulpes	351	0.73603	x
ADP0014	C22_L20_13	240405_Vulpes_1_1_p	V.vulpes	Lutra lutra	270	0.86842	Lutra lutra	vulpes matches less than ursus even
ADP0015	C22_M21_201A	240405_Sus_1_2_p	Sus	Sus scrofa	243	0.831256	x
ADP0011	C23_10085	240405_Capreolus -1_2_p	Capreolus	Cervus	352	0.819156	x
ADP001	C20_N20_20	180324_Bos_rep2	Bos sp.	Bos taurus	260	0.783886	x
ADP002	C21_L20_40	240405_Cervus_1_5_p	Cervus	Cervus (Cervus canadensis, cervus elaphus)	319	0.877361	x
ADP001	C20_N20_20	180324_Bos_rep3	Bos sp.	Bos indicus; Bos mutus	295	0.76142	Bovinae
ADP003	C22_L21_49	240405_Sus_1_1_p	Sus	Sus scrofa	251	0.851591	x
ADP004	C24_N20_54	240405_Cervus_1_2_p	Cervus	Cervus (Cervus canadensis, cervus elaphus)	395	0.844037	x
ADP005	C20_M21_113	240405_Canis_1_1_p	Canis sp.	Canis lupus dingo; canis lupus familiaris	256	0.874811	Canis lupus	Dog or wolf
ADP007	C20_1000_34	240405_Cervus_1_3_p	Cervus	Cervus (Cervus canadensis, cervus elaphus)	342	0.879413	x
ADP009	C22_M21_145A	240405_Cervus_1_1_p	Cervus	Cervus (Cervus canadensis, cervus elaphus)	364	0.84462	x
ADP008	C21_10052	240405_Capreolus_1_1_p	Capreolus	Dama dama	267	0.849969	Dama dama, Odocoileus	Top 3 all cervidae and very close scores. Meaning potentially a species of Cervidae not in the database
ADP0010	C25_10084	240405_Lepus_1_1_p	Lepus	Lepus europaeus	293	0.820863	x
Oudernaarde (NEO 1, Michelsberg culture)	Zooarchaelogical ID (Excavation year/location number)	file_name	Morphology	Classicol	Collagen peptides	Score	Rescoring done	Comments	Fish reanalysis	Fish peptides	Fish score	Fish rescore?	Fish comments
OD0001	OD85/11, context=V	240509_tinka2_1p	Tinca tinca	Cyprinus carpio	114	0.723169			Pimephales promelas	151	0.609759	output analysis closest related	2nd hit Sinocyclocheilus grahami
OD0002	OD85/102, context=I	240509_perca2_1_p	Perca fluviatus	Sander lucioperca	23	0.55102		Probably a fish but not Perca fluviatus, but probably in the Percidae family	Etheostoma spectabile	70	0.649842	Genetic mixture Percidae	2st hit Perca flavescens in the rescore
OD0003	OD85/8, context=V	240405_Fish_2_2_p	Fish	Sander lucioperca	100	0.780459			Sander lucioperca	182	0.61843	Genetic mixture Percidae	2nd hit Perca flavescens
OD0004	OD85/123, context=I	240405_Catfish	Silurus glanis	Sorex araneus; Suidae;	78	0.393381	RANDOM	very low score, family not in database	Silurus asotus	125	0.74621	output analysis closest related	Silurus genus oke, closest extant in database
OD0007	OD85/123, context=I	240405_Esox_2_1_p	Esox lucius	Esox lucius	154	0.862399			Esox lucius	139	0.719493	output analysis closest related	analysis matches morphology
OD0009	OD85/61, context=I	240405_Barbus_2_1_p	Barbus barbus	Cyprinus carpio	86	0.763271		Cyprinus is family of barbus and carp, barbus not in database	Sinocyclocheilus grahami	130	0.59739	output analysis closest related, or a genetic mixture within Cyprinidae	second hit Onychostoma macrolepis
OD001	OD85/95, context=II	240509_avricola2_1p	Arvicola	Arvicolinae (Arvicola amphibius, Chionomys nivalis, Myodes glareolus)	40	0.936508	x
OD003	OD85/123, context=I	Rodentia 2.1	Rodent	Arvicola amphibius	185	0.888121
OD004	OD85/141, context=VII	240509_arvicola2_2p	Arvicola	Arvicola amphibius	108	0.883529	x
OD01	OD85/8, context=V	Cervus 2.4	Cervus	Cervinae (Cervus canadensis, Cervus elphus, Dama dama)	270	0.931785
OD011	OD85/63, context=II	Ovicaprini_2.4	Ovicapra	Ovis aries	255	0.832862
OD012	OD85/124, context=III	240405_Ovicapra_2_3_p	Ovicapra	Capra hircus	85	0.936508
OD014	OD85/102, context=I	240509_sus2_7p	Sus scrofa	Sus scrofa	310	0.85603	x
OD015	OD85/82, context=II	S.scrofa 2.4	Sus scrofa	Sus scrofa	176	0.927915
OD018	OD85/12b, context=V	S.scrofa 2.6	Sus scorfa	Sus scrofa	328	0.853122
OD019	OD85/8, context=V	S.scrofa 2.3	no collagens
OD02	OD85/74, context=I	Cervus 2.6	Cervus	Cervinae (Cervus canadensis, Cervus elphus, Dama dama)	185	0.921358
OD020	OD85/110, context=II	S.scrofa 2.2	Sus	Sus scrofa	43	0.972603		low quality sample
OD021	OD85/110, context=II	240405_Sus_2_1_p	Sus	Sus scrofa	291	0.874337	x
OD022	OD85/110, context=II	S.scrofa 2.5	Sus scrofa	Sus scrofa	363	0.858888
OD023	OD85/110, context=II	S.scrofa_2.8	No bone dust
OD024	OD85/70, context=I	240509_capreolus2_1p	Capreolus	Capra hircus	286	0.877605	Capra hircus	deer related species way lower score
OD025	OD85/102, context=I	240509_capreolus2_3p	Capreolus	Cervinae (Cervus canadensis, Cervus elphus, Dama dama)	193	0.849103	cervus,odocoileus	muntiacus and odocoileus as 2nd and 3rd hit
OD026	OD85/102, context=I	240509_capreolus2_2p	Capreolus	Odocoileus virginianus texanus	286	0.832222	Odocoileus, cervus	2nd hit close Cervus
OD028	OD85/118, context=II	Bos 2.1	Bos taurus	Bos taurus	299	0.883009
OD029	OD85/118, context=II	Bos taurus 2.3	Bos taurus	Cervinae (Cervus canadensis, Cervus elphus, Dama dama)	282	0.882942
OD03	OD85/124, context=III	Cervus 2.5	Cervus	Cervus (Cervus canadensis, cervus elaphus)	331	0.877869
OD036	OD85/77, context=II	240405_Equus_2_1_p	Equus	Equus caballus	272	0.884672	x
OD030	OD85/118, context=II	240509_bos2_2p	Bos sp.	Bovinae (Bison bison bison, Bos taurus)	234	0.878419	Bos taurus, bison bison bison
OD031	OD85/118, context=II	240509_bos2_5p	Bos sp.	Cervinae (Cervus canadensis, Cervus elphus, Dama dama)	71	0.946903	Cervinae
OD032	OD85/77, context=II	240509_bos2_4p	Bos sp.	Bos taurus	232	0.868894	x
OD035	OD85/110, context=II	240405_Equus_2_2_p	Equus	Equus (Equus caballus, Equus quagga)	41	1	x
OD037	OD85/74, context=I	240405_Canis_2_1_p	Canis sp.	Canis lupus dingo; canis lupus familiaris	100	0.913669	Canis lupus	Dog or wolf
OD038	OD85/64, context=I	240405_beaver_2_1_p	Castor	Castor canadensis	250	0.867188	x
OD039	OD85/70, context=I	240509_beaver2_2p	Castor	Eutheria	3	1		bad quality sample
OD04	OD85/8, context=V	240509_cervus2_1p	Cervus	Cervus (Cervus canadensis, cervus elaphus)	305	0.872381	x
OD041	OD85/127, context=III	Meles meles 2.1	Meles meles	Amniota	3	1	RANDOM	bad quality sample
OD042	OD85/81, context=II	Felis 2.1	felis catus	Lutra lutra	282	0.854287
OD05	OD85/74, context=I	Cervus 2.3	Cervus	Cervus (Cervus canadensis, cervus elaphus)	315	0.866201
OD07	OD85/74, context=I	240509_cervus2_2p	Cervus	Cervinae (Cervus canadensis, Cervus elphus, Dama dama)	38	0.951613	x
OD08	OD85/90, context=I	240405_Ovicapra_2_1_p	ovicapra	Cervinae (Cervus canadensis, Cervus elphus, Dama dama)	296	0.851883	Odocoileus, Cervinae
OD09	OD85/107, context=I	Ovicarprini 2.2	Ovicapra	lemur catta	3	1		bad quality sample
Remouchamps		file_name	Morphology	Classicol	Collagen peptides	Score	Rescoring done	Comments	Fish reanalysis
RMC42	1198	240405_tarandus_1_1_p	R.tarandus	Rangifer tarandus platyrhynchus	232	0.817164	x
Scladina		file_name	Morphology	Classicol	Collagen peptides	Score	Rescoring done	Comments	Fish reanalysis
Sc1997-150-1		Mammoth_tooth	Mammuthus primigenius	Elephas maximus indicus	40	0.932203		Closest living relative
Sc1997-150-1		Mammoth_tooth2	Mammuthus primigenius	Elephas maximus indicus	453	0.797966		Closest living relative
Sc1997-150-1		Mammoth_dust	Mammuthus primigenius	Elephas maximus indicus	433	0.846567		Closest living relative
Uncontextualized		Cave_bear_BoneDust	Ursus spelaea	Ursus americanus	321	0.821654		Closest living relative
Uncontextualized		Cave_bear_dust	Ursus spelaea	Ursus	125	0.887701		Closest living relatives
SC1995-279-475		Woolly_rhino_BoneDust	Coelodonta antiquitatis	Rhinocerotidae	510	0.764865		Closest living relatives
SC1995-279-475		Wooly_rhino_dust	Coelodonta antiquitatis	Rhinocerotidae	587	0.774875		Closest living relatives
SC1984-649-35		Cave_lion_dust	Panthera spelaea	Panthera leo	569	0.78577		Closest living relative
SC2002-699-5		240717_Lynx	Lynx lynx	Hyaena Hyaena	517	0.750588		Closest living relative
SC2004-832-1		240717_Hyena_skull_dust	Crocuta crocuta spelaea	Hyaena Hyaena	532	0.793811		Closest living relative
SC2004-832-1		240717_Hyena_skull_dust	Crocuta crocuta spelaea	Hyaena Hyaena	178	0.875519		Closest living relative
SC2011-210-1		240717_Megaloceros	Megaloceros giganteus	Cervus (Cervus canadensis, cervus elaphus)	459	0.790921		Closest living relative
SC1983-57-33		240717_Felis_silvestris	Felis silvestris	Felis catus	625	0.849104		Closest living relative in database
SC1985-80-2		240717_Vulpes_lagopus	Vulpes lagopus	Vulpes vulpes	532	0.84131		Vulpes lagopus is in database, but not found in analysis
SC1985-543-3		240717_Chamois_scraping	Rupicapra rupicapra	Canis lupus dingo	255	0.852374
SC1985-862-175		240717_Dama_dama	Dama dama	Cervus (Cervus canadensis, cervus elaphus)	418	0.851416
SC1982-284-1		240717_Pathera_pardus	Panthera pardus	Panthera (Panthera leo/uncia/tigris)	526	0.78673		Morphology of mandible specific to Pathera pardus or leopard like
2016-543-T-RO		Sc-5, Sc-12, Sc-13	COPROLITE of Crocuta crocuta spelaea	Ursus, Bovidae				physical mixture
